# Long-read transcriptome sequencing of CLL and MDS patients uncovers molecular effects of *SF3B1* mutations

**DOI:** 10.1101/2024.01.26.576051

**Authors:** Alicja Pacholewska, Matthias Lienhard, Mirko Brüggemann, Heike Hänel, Lorina Bilalli, Anja Königs, Kerstin Becker, Karl Köhrer, Jesko Kaiser, Holger Gohlke, Norbert Gattermann, Michael Hallek, Carmen D. Herling, Julian König, Christina Grimm, Ralf Herwig, Kathi Zarnack, Michal R. Schweiger

**Affiliations:** Institute for Translational Epigenetics, Faculty of Medicine, University Hospital Cologne, University of Cologne, 50931 Cologne, Germany; Center for Molecular Medicine Cologne (CMMC), Faculty of Medicine and University Hospital Cologne, University of Cologne, 50931 Cologne, Germany; Department of Computational Biology, Max Planck Institute (MPI) for Molecular Genetics, 14195 Berlin, Germany; Buchmann Institute for Molecular Life Sciences and Institute of Molecular Biosciences, Goethe University Frankfurt, 60438 Frankfurt, Germany; Institute of Molecular Biology, 55128 Mainz, Germany; Genomics & Transcriptomics Laboratory, Biological and Medical Research Center, Heinrich-Heine-University, and West German Genome Center, 40225 Düsseldorf, Germany; Cologne Center for Genomics (CCG), Faculty of Medicine, University Hospital Cologne, University of Cologne, 50931 Cologne, Germany; Institute for Pharmaceutical and Medicinal Chemistry, Heinrich Heine University Düsseldorf, 40225 Düsseldorf, Germany; Institute of Bio- and Geosciences (IBG-4: Bioinformatics), Forschungszentrum Jülich, 52428 Jülich, Germany; Department of Haematology, Oncology and Clinical Immunology, University Hospital Düsseldorf, 40225 Düsseldorf, Germany; Department I of Internal Medicine, Center for Integrated Oncology Aachen-Bonn-Cologne-Düsseldorf, Faculty of Medicine, University Hospital Cologne, University of Cologne, 50937 Cologne, Germany; Medical Clinic and Policlinic 1, Hematology, Cellular Therapy, Hemostaseology, and Infectious Diseases, University of Leipzig Medical Center, 04103 Leipzig, Germany

**Keywords:** SF3B1, chronic lymphocytic leukemia, CLL, myelodysplastic syndrome, MDS, long-read sequencing, IsoSeq, differential splicing, iCLIP, molecular dynamics

## Abstract

**Background:** Mutations in splicing factor 3B subunit 1 (*SF3B1*) frequently occur in patients with chronic lymphocytic leukemia (CLL) and myelodysplastic syndromes (MDS). These mutations have a different effect on the disease prognosis with beneficial effect in MDS and worse prognosis in CLL patients. A full-length transcriptome approach can expand our knowledge on *SF3B1* mutation effects on RNA splicing and its contribution to patient survival and treatment options.

**Results:** We applied long-read transcriptome sequencing to 44 MDS and CLL patients with and without *SF3B1* mutations and found > 60% of novel isoforms. Splicing alterations were largely shared between cancer types and specifically affected the usage of introns and 3’ splice sites. Our data highlighted a constrained window at canonical 3’ splice sites in which dynamic splice site switches occurred in *SF3B1*-mutated patients. Using transcriptome-wide RNA binding maps and molecular dynamics simulations, we showed multimodal SF3B1 binding at 3’ splice sites and predicted reduced RNA binding at the second binding pocket of SF3B1^K700E^.

**Conclusions:** Our work presents the hitherto most complete long-read transcriptome sequencing study in CLL and MDS and provides a resource to study aberrant splicing in cancer. Moreover, we showed that different disease prognosis results most likely from the different cell types expanded during cancerogenesis rather than different mechanism of action of the mutated *SF3B1*. These results have important implications for understanding the role of *SF3B1* mutations in hematological malignancies and other related diseases.

**Highlights:**

- Long-read transcriptome sequencing data enables the identification of > 60% of novel isoforms in the transcriptomes of CLL and MDS patients and isogenic cell lines.
- *SF3B1* mutations trigger common splicing alterations upon *SF3B1* mutations across patient cohorts, most frequently decreased intron retention and increased alternative 3’ splice site usage.
- Mutation effect depends on alternative 3’ splice site and branch point positioning that coincide with bimodal SF3B1 binding at these sites
- Molecular dynamics simulations predict reduced binding of SF3B1^K700E^ to mRNA at the second binding pocket harboring the polypyrimidine tract.
