## Supplementary Table 5 for "Long-read transcriptome sequencing of CLL and MDS patients uncovers molecular effects of *SF3B1* mutations"

### Sheet: Validation 3'AS usage
		expected size of PCR product [bp]		position of 3' splice site on hg38
Oligo_name	Sequence	Canonical AG usage	3'alternative splice site	chromosome	canonical 3' splice site	3'alternative splice site	oligonucleotides published
Go01_BRCA1_F1	TCTGAAGATACCGTTAATAAGGCA	123	144	chr17	43095922	43095943	This work
Go02_BRCA1_R1	TCATCCCTGGTTCCTTGAGG
Go03_SEPTIN6_F1	TCAAGCAAAGAAAGACGGCG	135	152	chrX	119625379	119625396	This work
Go04_SEPTIN6_R1	ACCCTGGGTCTCATGCAG
Go05_MAP3K7_F1	TGTGATGGAATATGCTGAAGGG	110	130	chr6	90560214	90560234	This work
Go06_MAP3K7_R1	GGGAACACTGTAAACACCAACT
Go07_SETD4_F1	CGTACCTGGACCTGCTGAAT	106	119	chr21	36043956	36043969	This work
Go08_SETD4_R1	TGCTTTCTCCAACGTGAAGTC
Go09_THOC1_F1	AGAAAACTGGAACTCGTGGAAA	107	128	chr18	224179	224200	This work
Go10_THOC1_R1	CCTCGGGTGCTGTTCTCTT
Go11_CYLD_F1	GTGAAACCCAAGAGCTACTGAG	127	143	chr16	50786854	50786838	This work
Go12_CYLD_R1	GTAAATCCTGATGCAGCCTCC
Go13_PARP1_F1	CCTGGAGATTGACTATGGCCA	100	120	chr1	226374355	226374375	This work
Go14_PARP1_R1	GATGAGGTCCTGAACTGGCT
Go15_PRPF38A_F1	TACAGGAGGAGTAGGAGCCG	93	114	chr1	52414761	52414740	This work
Go16_PRPF38A_R1	CTTGCTCCGATGCCTTTCTC
Go17_MLH3_F1	GACAACTGTGGCTGTGGATG	96	117	chr14	75042477	75042498	This work
Go18_MLH3_R1	GCTCTCGGAAGGAAAGGAAGA
Go19_TPP2_F1	TGAAGAACTGGGTCCAAACAC	107	121	chr13	102646293	102646279	This work
Go20_TPP2_R1	TGTCAGGACCATCTCATAAAGTT
Go21_TNPO3_F1	GCTAATCGGCGCACAGAAAT	116	133	chr7	129005159	129005176	This work
Go22_TNPO3_R1	CTGAGATTGCGCCATGGTAC
Go23_RNF2_F1	CTGTGCAGACAAACGGAACT	131	145	chr1	185087640	185091564	This work
Go24_RNF2_R1	ACTGTGTAGACTTCGAGGTGA
Go25_ENOSF1_F1	ACATGCGAAGATGCCAAATCA	91	106	chr18	683380	683395	This work
Go26_ENOSF1_R1	CAGCGCTGGTTGGCATCC
Go27_SEPTIN2_F1	TGTACCCAGAAAGAGTCATACCT	84	100	chr2	241335974	241335958	This work
Go28_SEPTIN2_R1	TGAAGCCTCAATCTGGACAGT
TTI1 forward	CCACAGCTGAAGACATCGAA	145	162	chr2	38002776	38002793	Zhang et al., 2019;
TTI1 reverse	ACATCTGGACGGGTGTCATT						PMID: 31474574

### Sheet: Minigene cloning
Oligo name	Oligo sequence for cloning: contains vector sequences pcDNA3 (lower case letters), additional nucleotides for start or stop codons and reading frame (underlined)	size of genomic fragment	comments
SETD4_F_MG_pcDNA3.1_Bam	gcttggtaccgagctcgATGAAGTGGAAGCCTCCTCCATC
SETD4_R_MG_pcDNA3_Bam	ggcggccgttactagtggTTAAGAACAAAGTTGATTCCAACC	2253
BRCA1_F_MG_pcDNA3.1_Bam	gcttggtaccgagctcgATGGGATCTGATTCTTCTGAAGATAC
BRCA1_R_MG_pcDNA3_Bam	ggcggccgttactagtggTTACTTTTTTGCAGAATCCAAACTG	1443
THOC1_F_MG_pcDNA3.1_Bam	gcttggtaccgagctcgATGCATATATTAAACACTGAAG
THOC1_R_MG_pcDNA3_Bam	ggcggccgttactagtggTTATCCCATCAGAATTTTTTTGGTGG	909
SEPTIN2_F_MG_pcDNA3.1_Bam	gcttggtaccgagctcgATGGGTGAATCAGGTCTAGGAAAATCG
SEPTIN2_R_MG_pcDNA3._Bam	ggcggccgttactagtggTTAATCTCTGCAGTTGATAGCGTC	971
TPP2_F_MG_pcDNA3.1_Bam	gcttggtaccgagctcgATGCATGCATCGGAAGGAATCAACC
TPP2_R_MG_pcDNA3.1_Bam	ggcggccgttactagtggTTATTGATGAAAGTTATATGTCAGG	1482
USP1_F_MG_pcDNA3_Bam	gcttggtaccgagctcgATGGGAAATTGCAAAGAAGATTC
USP1_R_MG_pcDNA3_Bam	ggcggccgttactagtggTTATTGTAATACTTCCTGTGCATC	1637
UROD_F_MG_pcDNA3_Bam	gcttggtaccgagctcgATGCCACTGCGTCGCTTCCCTC
UROD_R1_MG_pcDNA3_Bam	ggcggccgttactagtggTTATTGTCGGGTAAGGGTGATG	455
GPR89A/B_F_MG_pcDNA3_Bam	gcttggtaccgagctcgATGTCCCGTTATTTTCACTGG
GPR89A/B_R_MG_pcDNA3_Bam	ggcggccgttactagtggTTAATGTTTTGGGCTGAGAATG	658	primer amplify both GPR89A and GPR89B, cloned was GPR89A which is 99% identical to GPR89B. The difference is not in the vicinity of the 3'AS.

### Sheet: Minigene mutagenesis
Oligo name	sequence
CHG297_SETD4_AS-13_A>G_F	ATACCTTAACgGTTTTTCTTTCTAG
CHG298_SETD4_AS-13_A>G_R	TTTTTAAAGTAAGGTGTAAAACTC
CHG299_PRPF38A_AS-21_A>G_F	CAGATCTGGTgGTCTGACCAG
CHG300_PRPF38A_AS-21_A>G_R	GTTAGCAATATACATATAACACC
CHG301_THOC1_AS-21_A>G_F	TTCAAAAAATgGTGTATGTTTTGTTC
CHG302_THOC1_AS-21_A>G_R	TTACAAATGGATAACAGAAATAG
CHG303_SEPTIN2_AS-16_A>G	TTCCCTATTAGGTTTGTTTCTTTTC
CHG304_SEPTIN2_AS-16_A>G	TATAAGCAGCATGTGAAG
CHG310_THOC1_ins_PABPCL1_F	ggtttggctttgtgtgtttttcctccccAGAACATCAGATACCAAAC
CHG311_THOC1_ins_PABPCL1_R	ccttgctgtggccaccctctgtcatcacCTATTTTTTGAATTACAAATGGATAAC
CHG312_THOC1_ins_PABPCL1_PY_F	ttttcctccccAGAACATCAGATACCAAAC
CHG313_THOC1_ins_PABPCL1_ins_R	acacacaaagcCTATTTTTTGAATTACAAATGGATAAC
CHG314_THOC1_ins_USP1_F	aatagatgaaatggaaatttttatttatAGAACATCAGATACCAAAC
CHG315_THOC1_ins_USP1_R	ctagttttgaagatacagtacataaagcCTATTTTTTGAATTACAAATGGATAAC
CHG316_THOC1_ins_USP1_Py_F	ttttatttatAGAACATCAGATACCAAAC
CHG317_THOC1_ins_USP1_Py_R	atttccatttcCTATTTTTTGAATTACAAATGGATAAC
CHG318_THOC1_ins_ZNF124_F	tcctctacaaaaatgtggaatattttAGAACATCAGATACCAAAC
CHG319_THOC1_ins_ZNF124_R	tggatgagactgaaagcactggaaatCTATTTTTTGAATTACAAATGGATAAC
CHG320_THOC1_ins_ZNF124_PY_BS_F	ggaatattttAGAACATCAGATACCAAAC
CHG321_THOC1_ins_ZNF124_PY_BS_R	acatttttgtCTATTTTTTGAATTACAAATGGATAAC
CHG322_THOC1_ins_GPR89A/B_F	ctctgtctcAGAACATCAGATACCAAAC
CHG323_THOC1_ins_GPR89A/B_R	gagacaaaaCTATTTTTTGAATTACAAATGGATAAC
CHG324_THOC1_ins_UROD_F	ccccctcc AGAACATCAGATACCAAAC
CHG325_THOC1_ins_UROD_R	agaaaacatCTATTTTTTGAATTACAAATGGATAAC
CHG326_THOC1_ins_CELF2_F	atgctctc AGAACATCAGATACCAAAC
CHG327_THOC1_ins_CELF2_R	ttgagcaaCTATTTTTTGAATTACAAATGGATAAC
CHG328_UROD_ins_THOC1_F	gttcacgacAGGCACTGGGCATGGAGG
CHG329_UROD_ins_THOC1_R	aaaacatacaCTGGGTTCCCAAAATGGAATCC
CHG330_USP1_ins_THOC1_F	gttcacgacAGGGAACTCAACCCTATG
CHG331_USP1_ins_THOC1_R	aaaacatacaCTATATAGAAATTAATTCATGTAAGG
CHG332_GPR89A/B_ins_THOC1_F	gttcacgacAGTGCATAAACAACGACTG
CHG333_GPR89A/B_ins_THOC1_R	aaaacatacaCTGTTAGGAAAAACAGATATAG
